# Environmentally robust *cis*-regulatory changes underlie rapid climatic adaptation

**DOI:** 10.1101/2022.08.29.505745

**Authors:** Mallory A. Ballinger, Katya L. Mack, Sylvia M. Durkin, Eric A. Riddell, Michael W. Nachman

## Abstract

Changes in gene expression are proposed to play a major role in adaptive evolution. While it is known that gene expression is highly sensitive to the environment, very few studies have determined the influence of genetic and environmental effects on adaptive gene regulation in natural populations. Here, we utilize allele-specific expression to characterize *cis* and *trans* gene regulatory divergence in temperate and tropical house mice in two metabolic tissues under two thermal conditions. First, we show that gene expression divergence is pervasive between populations and across thermal conditions, with roughly 5-10% of genes exhibiting genotype-by-environment interactions. Second, we found that most expression divergence was due to *cis*-regulatory changes that were stable across temperatures. In contrast, patterns of expression plasticity were largely attributable to *trans*-effects, which showed greater sensitivity to temperature. Nonetheless, we discovered a small subset of temperature-dependent *cis*-regulatory changes, thereby identifying loci underlying expression plasticity. Finally, we performed scans for selection in wild house mice to identify genomic signatures of rapid adaptation. Genomic outliers were enriched in genes with evidence for *cis*-regulatory divergence. Notably, these genes were associated with phenotypes that affected body weight and metabolism, suggesting that *cis*-regulatory changes are a possible mechanism for adaptive body size evolution between populations. Our results show that gene expression plasticity, largely controlled in *trans*, may facilitate the colonization of new environments, but that evolved changes in gene expression are largely controlled in *cis*, illustrating the genetic and non-genetic mechanisms underlying the establishment of populations in new environments.
