## Supplementary material for "Environmentally robust *cis*-regulatory changes underlie rapid climatic adaptation": Dataset S1

### Sheet: README
name_of_sheet	notes
Phenotypic_metadata	Provides data for analysis of body mass, pelage conductance, and extremity length.
RNAseq_samples_metadata	Provides MVZ catalog numbers for NY and BZ mouse samples used in RNAseq analyses.
PBSN1_outliers_NHVT	Contains information on all genes overlapping PBSn1 outlier blocks in New Hampshire / Vermont.
PBSN1_outlier_MAN	Contains information on all genes overlapping PBSn1 outlier blocks in Manaus.
PBSN1_outlier_cis	Contains information on all genes with ASE overlapping PBSn1 outliers in both MAN and NH/VT.
Enrichments_NHVT	Contains information on phenotype enrichments of outlier genes (NHVT) with ASE in both warm and cold environments.

### Sheet: Phenotypic_metadata
DOB	DOD	Age_days	Population	Generation	Mouse_ID	Sex	Environment	TotalLength_mm	TailLength_mm	HindFootLength_mm	EarLength_mm	BodyWeight_g	FinalTailLength_mm	BAT_mass_g	Dorsal_fur_depth	Dorsal_fur_length	AVG_conductance	STD_conductance	Conductivity
2018-07-17	2018-09-29	74	BRAZIL	N11	193x255_BZ2	Male	Warm	145	75.5	17	13.5	10.35	76	NA	NA	NA	NA	NA	NA
2018-07-17	2018-09-29	74	BRAZIL	N11	193x255_BZ4	Male	Warm	164.5	85	17.5	14.5	14.42	83	NA	NA	NA	NA	NA	NA
2018-08-13	2018-10-27	75	BRAZIL	N11	193x255_BZ5	Female	Warm	144	74.5	17	14	9.38	74.5	NA	NA	NA	NA	NA	NA
2018-08-13	2018-10-27	75	BRAZIL	N11	193x255_BZ7	Female	Warm	158	81	17.5	14	12.03	81	NA	NA	NA	NA	NA	NA
2018-08-13	2018-10-27	75	BRAZIL	N11	193x255_BZ9	Female	Warm	157.5	79.5	17	15	11.39	79.5	NA	NA	NA	NA	NA	NA
2018-09-08	2018-11-21	74	BRAZIL	N11	193x255_BZ11	Female	Warm	149	80.5	17	14	10.71	79.5	NA	NA	NA	NA	NA	NA
2018-09-08	2018-11-21	74	BRAZIL	N11	193x255_BZ10	Male	Warm	151.5	78.5	17	14	12.78	78.5	NA	NA	NA	NA	NA	NA
2018-09-08	2018-11-21	74	BRAZIL	N11	193x255_BZ14	Male	Warm	150	78	17.5	14	10.96	78	NA	NA	NA	NA	NA	NA
2018-10-29	2019-01-16	79	BRAZIL	N11	193x255_BZ23	Female	Warm	156	78	17	14	11.79	77.5	NA	NA	NA	NA	NA	NA
2018-11-23	2019-02-02	71	BRAZIL	N11	193x255_BZ18	Male	Warm	149	81	17	14	10.92	80	0.0422	NA	NA	NA	NA	NA
2018-11-23	2019-02-02	71	BRAZIL	N11	193x255_BZ27	Female	Warm	156	80	17	14	10.87	80.5	NA	NA	NA	NA	NA	NA
2018-12-18	2019-03-02	74	BRAZIL	N11	193x255_BZ31	Female	Warm	153	79	17	14	11.61	79	0.055	NA	NA	NA	NA	NA
2019-02-01	2019-04-21	79	BRAZIL	N11	193x255_BZ30	Male	Warm	160	83	18	14	14.05	83	0.054	NA	NA	NA	NA	NA
2019-04-17	2019-07-07	81	BRAZIL	N13	193x255_BZ37	Female	Warm	153	78	17	15	12.21	77	0.0538	0.0005	0.0035	24.5882	0.716289	0.0122941
2019-04-22	2019-07-07	76	BRAZIL	N13	193x255_BZ34	Male	Warm	165	78.5	18	14	13.89	80	0.0483	0.001	0.004	20.7875	0.852444	0.0207875
2019-04-17	2019-07-17	91	BRAZIL	N13	193x255_BZ35	Female	Warm	142	68	17	14	11.37	NA	0.0414	0.0005	0.004	25.9339	0.77522	0.012967
2019-04-22	2019-07-17	86	BRAZIL	N13	193x255_BZ43	Female	Warm	155.5	78	17.5	14.5	11.23	78	0.0425	0.0005	0.004	25.5885	0.840935	0.0127942
2019-04-22	2019-07-17	86	BRAZIL	N13	193x255_BZ36	Male	Warm	157.5	80	18	14	11.8	79.5	0.037	0.0005	0.0035	20.2379	0.711282	0.0101189
2018-06-29	2018-09-10	73	NEW_YORK	N11	19x13_NY1	Female	Warm	171	71	18.5	13.5	12.96	72	NA	NA	NA	NA	NA	NA
2018-06-29	2018-09-10	73	NEW_YORK	N11	19x13_NY2	Male	Warm	168	75.5	18	13	14.52	75.5	NA	NA	NA	NA	NA	NA
2018-06-29	2018-09-10	73	NEW_YORK	N11	19x13_NY3	Female	Warm	151	69.5	18	14	13.13	71	NA	NA	NA	NA	NA	NA
2018-07-20	2018-10-01	73	NEW_YORK	N11	19x13_NY8	Male	Warm	155	69	18	13	13	70.5	NA	NA	NA	NA	NA	NA
2018-08-10	2018-10-22	73	NEW_YORK	N11	19x13_NY9	Female	Warm	160	74	18	13.5	14.48	74	NA	NA	NA	NA	NA	NA
2018-08-10	2018-10-22	73	NEW_YORK	N11	19x13_NY12	Male	Warm	164	73.5	19	14	19.11	76.5	NA	NA	NA	NA	NA	NA
2018-11-13	2019-01-26	74	NEW_YORK	N11	19x13_NY15	Female	Warm	146.5	67.5	18	13	11.32	67.5	NA	NA	NA	NA	NA	NA
2018-12-30	2019-03-17	77	NEW_YORK	N11	19x13_NY18	Male	Warm	160	69	18	13	16	69	0.0889	NA	NA	NA	NA	NA
2019-02-04	2019-04-20	75	NEW_YORK	N14	19x13_NY21	Female	Warm	157	72.5	19.5	14	14.83	74	0.0786	NA	NA	NA	NA	NA
2019-02-04	2019-04-27	82	NEW_YORK	N14	19x13_NY22	Male	Warm	161	76	20	14	17.54	75.5	0.093	0.0005	0.005	21.7943	0.666437	0.0108972
2019-04-06	2019-06-18	73	NEW_YORK	N12	19x13_NY24	Male	Warm	158	72	19	14	17.95	73	NA	0.001	0.005	21.1923	0.583791	0.0211923
2019-04-06	2019-06-20	75	NEW_YORK	N12	19x13_NY25	Female	Warm	151	70	18.5	14	14.08	70.5	0.0511	0.001	0.004	25.0705	0.754636	0.0250705
2019-04-19	2019-07-06	78	NEW_YORK	N14	19x13_NY28	Male	Warm	162	75	20	14.5	17.91	76	0.094	0.001	0.004	20.4313	0.548478	0.0204313
2019-04-19	2019-07-06	78	NEW_YORK	N14	19x13_NY29	Female	Warm	158	74	19	14	14.97	73.5	0.0781	0.001	0.004	24.0653	0.736074	0.0240653
2019-04-19	2019-07-06	78	NEW_YORK	N14	19x13_NY31	Female	Warm	161	73	19	14	14.78	73	0.0806	0.001	0.0045	17.671	0.593525	0.017671
2019-04-19	2019-07-19	91	NEW_YORK	N14	19x13_NY30	Male	Warm	162	73.5	19	14	18.26	73	0.0876	0.001	0.005	21.6621	0.581934	0.0216621
2019-04-28	2019-07-19	82	NEW_YORK	N12	19x13_NY33	Female	Warm	159	71.5	19	14	17.23	72	0.0976	0.001	0.005	19.9685	0.583476	0.0199685
2019-04-28	2019-07-19	82	NEW_YORK	N12	19x13_NY34	Male	Warm	156.5	72	19	14	16.31	72	0.0911	0.001	0.0045	20.388	0.740473	0.020388
NA	NA	NA	BRAZIL	NA	193x255_BZ22	Male	Warm	NA	NA	NA	NA	NA	NA	NA	0.0005	0.0035	22.7197	0.614283	0.0113598
NA	NA	NA	BRAZIL	NA	193x255_BZ38_2	Male	Warm	NA	NA	NA	NA	NA	NA	NA	0.001	0.004	22.0134	0.597565	0.0220134
NA	NA	NA	BRAZIL	NA	193x255_BZ40	Male	Warm	NA	NA	NA	NA	NA	NA	NA	0.0005	0.004	21.1791	0.571653	0.0105896
NA	NA	NA	BRAZIL	NA	193x255_BZ42	Male	Warm	NA	NA	NA	NA	NA	NA	NA	0.0005	0.0045	18.6988	0.694979	0.00934941
2019-04-30	2019-11-23	207	BRAZIL	N14	193x255_BZ46	Male	Warm	175	92.5	18	15	16.49	92.5	NA	0.001	0.004	22.5356	0.702421	0.0225356
2019-08-05	2019-11-23	110	BRAZIL	N13	193x255_BZ48	Male	Warm	166	82	17.5	14	14.05	82	NA	0.0005	0.003	25.5484	0.687621	0.0127742
2019-04-30	2019-11-23	207	BRAZIL	N14	193x255_BZ50	Male	Warm	177	90	18	16	15.9	90	NA	0.001	0.004	21.144	0.54508	0.021144
2018-06-29	2019-09-29	457	BRAZIL	N12	193x255_FMM716	Male	Warm	181	92.5	18.5	15.5	18.08	92.5	NA	0.0005	0.004	22.0846	0.682768	0.0110423
2018-06-29	2019-09-29	457	BRAZIL	N12	193x255_FMM717	Female	Warm	180	90	18	14.5	16.42	90	NA	0.001	0.002	23.7945	0.717575	0.0237945
2019-11-07	2020-03-07	121	BRAZIL	N14	193x255_MANA50	Male	Warm	170.5	88	19	15.5	16.16	88	NA	0.001	0.004	24.7875	0.554101	0.0247875
2018-12-02	2020-03-07	461	BRAZIL	N13	193x255_MANA51	Female	Warm	170	86.5	18	15	15.8	86.5	NA	0.00075	0.004	22.0975	0.55965	0.0165731
2019-10-15	2020-03-07	144	BRAZIL	N13	193x255_MANA52	Male	Warm	176	90.5	18	15.5	18.05	90.5	NA	0.0005	0.0035	22.0892	0.587113	0.0110446
2019-10-15	2020-03-07	144	BRAZIL	N13	193x255_MANA53	Female	Warm	167	84	18.5	15	14.3	84	NA	0.001	0.003	21.4308	0.607371	0.0214308
2019-10-15	2020-03-07	144	BRAZIL	N13	193x255_MANA54	Male	Warm	173	90	18.5	15	16.48	90	NA	0.001	0.004	25.2401	0.571255	0.0252401
2018-03-16	2019-09-29	562	NEW_YORK	N11	19x13_MJS615	Female	Warm	188	80	19	15	27.97	80	NA	0.001	0.005	19.0108	0.493716	0.0190108
2018-03-16	2019-09-29	562	NEW_YORK	N11	19x13_MJS616	Female	Warm	183	83	20	15	29.48	83	NA	0.001	0.005	17.0625	0.541218	0.0170625
2018-06-11	2019-09-29	475	NEW_YORK	N12	19x13_MJS623	Female	Warm	176	82	18.5	15	23.59	82	NA	0.001	0.0055	17.828	0.475359	0.017828
2018-06-11	2019-09-29	475	NEW_YORK	N12	19x13_MJS624	Male	Warm	180.5	83	19	15.5	25.92	83	NA	0.001	0.0045	17.828	0.475359	0.017828
2018-08-17	2019-09-29	408	NEW_YORK	N13	19x13_MJS625	Female	Warm	188	88	19	15.5	30.05	88	NA	0.00075	0.005	17.7649	0.502878	0.0133237
2018-08-17	2019-09-29	408	NEW_YORK	N13	19x13_MJS626	Male	Warm	179	79	19	15.5	29.74	79	NA	0.0005	0.0065	20.0394	0.438766	0.0100197
2018-11-22	2019-11-23	366	NEW_YORK	N14	19x13_MJS627	Female	Warm	182	83.5	20	15	25.05	83.5	NA	0.00075	0.005	20.491	0.551556	0.0153682
2018-11-22	2019-11-23	366	NEW_YORK	N14	19x13_MJS628	Male	Warm	185	85	20	14.5	26.72	85	NA	0.001	0.0055	22.3549	0.541354	0.0223549
2019-07-07	2020-02-29	237	NEW_YORK	N15	19x13_SARA50	Male	Warm	176	83.5	21	15	18.78	83.5	NA	0.001	0.006	18.2178	0.461646	0.0182178
2019-05-03	2020-02-29	302	NEW_YORK	N15	19x13_SARA51	Female	Warm	180	81	19	15	22.51	81	NA	0.001	0.005	21.4753	0.431801	0.0214753
2019-10-24	2020-03-07	135	NEW_YORK	N16	19x13_SARA52	Male	Warm	169	78	20	14	22.46	78	NA	0.0005	0.005	19.5747	0.470979	0.00978733
2019-10-24	2020-03-07	135	NEW_YORK	N16	19x13_SARA53	Female	Warm	163	75.5	19	14	17.45	75.5	NA	0.001	0.005	17.3075	0.408635	0.0173075
2019-10-24	2020-03-07	135	NEW_YORK	N16	19x13_SARA54	Male	Warm	172	80	20	14.5	21.18	80	NA	0.0005	0.005	19.7484	0.521951	0.00987421
2019-10-24	2020-03-07	135	NEW_YORK	N16	19x13_SARA56	Male	Warm	175	83	19	14	21.16	83	NA	0.0005	0.004	20.5474	0.570637	0.0102737
2019-10-29	2020-03-08	131	NEW_YORK	N16	19x13_SARA58	Male	Warm	168	80	20	14.5	17.1	80	NA	0.0005	0.004	19.709	0.538736	0.00985448

### Sheet: RNAseq_samples_metadata
DOB	DateMeasured	Age_days	Age_weeks	Population	Generation	Line	Mouse_ID	Sex	Environment	TotalLength_mm	TailLength_mm	HindFootLength_mm	EarLength_mm	BodyWeight_g	RNAseqID_liver	RNAseqID_BAT	GUID	Collector_ID
2018-07-17	2018-09-29	74	10.5714	BRAZIL	N11	MANA	193x255_BZ1	F	COLD	148	72.5	17	13	10.89	MBSD_001	MBSD_100	MVZ:Mamm:240662	MAB196
2018-10-29	2019-01-16	79	11.2857	BRAZIL	N11	MANA	193x255_BZ19	F	COLD	143	71	17	13	10.86	MBSD_014	MBSD_113	MVZ:Mamm:240677	MAB211
2018-10-29	2019-01-16	79	11.2857	BRAZIL	N11	MANA	193x255_BZ21	F	COLD	147	73	17	13.5	11.83	MBSD_016	MBSD_115	MVZ:Mamm:240679	MAB213
2018-11-23	2019-02-02	71	10.1429	BRAZIL	N11	MANA	193x255_BZ25	F	COLD	150	75.5	17	13.5	11.62	MBSD_018	MBSD_117	MVZ:Mamm:240681	MAB215
2018-11-23	2019-02-02	71	10.1429	BRAZIL	N11	MANA	193x255_BZ29	F	COLD	148	73	17	13	11.34	MBSD_021	MBSD_120	MVZ:Mamm:240685	MAB219
2018-12-18	2019-03-02	74	10.5714	BRAZIL	N11	MANA	193x255_BZ33	F	COLD	147	71	17.5	12.5	11.81	MBSD_023	MBSD_122	MVZ:Mamm:240688	MAB222
2018-07-17	2018-09-29	74	10.5714	BRAZIL	N11	MANA	193x255_BZ6	M	COLD	148	73	17	13.5	12.52	MBSD_005	MBSD_104	MVZ:Mamm:240667	MAB201
2018-08-13	2018-10-27	75	10.7143	BRAZIL	N11	MANA	193x255_BZ8	M	COLD	150.5	76	18	14	12.92	MBSD_007	MBSD_106	MVZ:Mamm:240669	MAB203
2018-09-08	2018-11-21	74	10.5714	BRAZIL	N11	MANA	193x255_BZ12	M	COLD	149	76	17	13.5	13.18	MBSD_011	MBSD_110	MVZ:Mamm:240673	MAB207
2018-11-23	2019-02-02	71	10.1429	BRAZIL	N11	MANA	193x255_BZ20	M	COLD	152	74	17.5	13	12.29	MBSD_015	MBSD_114	MVZ:Mamm:240678	MAB212
2019-02-01	2019-04-21	79	11.2857	BRAZIL	N11	MANA	193x255_BZ28	M	COLD	156.5	75	18	13.5	14.05	MBSD_020	MBSD_119	MVZ:Mamm:240684	MAB218
2019-04-22	2019-07-07	76	10.8571	BRAZIL	N13	MANA	193x255_BZ38	M	COLD	148	72	18	13	13.59	MBSD_024	MBSD_123	NA	NA
2018-08-13	2018-10-27	75	10.7143	BRAZIL	N11	MANA	193x255_BZ5	F	RT	144	74.5	17	14	9.38	MBSD_004	MBSD_103	MVZ:Mamm:240666	MAB200
2018-08-13	2018-10-27	75	10.7143	BRAZIL	N11	MANA	193x255_BZ7	F	RT	158	81	17.5	14	12.03	MBSD_006	MBSD_105	MVZ:Mamm:240668	MAB202
2018-08-13	2018-10-27	75	10.7143	BRAZIL	N11	MANA	193x255_BZ9	F	RT	157.5	79.5	17	15	11.39	MBSD_008	MBSD_107	MVZ:Mamm:240670	MAB204
2018-09-08	2018-11-21	74	10.5714	BRAZIL	N11	MANA	193x255_BZ11	F	RT	149	79.5	17	14	10.71	MBSD_010	MBSD_109	MVZ:Mamm:240672	MAB206
2018-10-29	2019-01-16	79	11.2857	BRAZIL	N11	MANA	193x255_BZ23	F	RT	156	77.5	17	14	11.79	MBSD_017	MBSD_116	MVZ:Mamm:240680	MAB214
2018-11-23	2019-02-02	71	10.1429	BRAZIL	N11	MANA	193x255_BZ27	F	RT	156	80.5	17	14	10.87	MBSD_019	MBSD_118	MVZ:Mamm:240683	MAB217
2018-07-17	2018-09-29	74	10.5714	BRAZIL	N11	MANA	193x255_BZ2	M	RT	145	76	17	13.5	10.35	MBSD_002	MBSD_101	MVZ:Mamm:240663	MAB197
2018-07-17	2018-09-29	74	10.5714	BRAZIL	N11	MANA	193x255_BZ4	M	RT	164.5	83	17.5	14.5	14.42	MBSD_003	MBSD_102	MVZ:Mamm:240665	MAB199
2018-09-08	2018-11-21	74	10.5714	BRAZIL	N11	MANA	193x255_BZ10	M	RT	151.5	78.5	17	14	12.78	MBSD_009	MBSD_108	MVZ:Mamm:240671	MAB205
2018-09-08	2018-11-21	74	10.5714	BRAZIL	N11	MANA	193x255_BZ14	M	RT	150	78	17.5	14	10.96	MBSD_012	MBSD_111	MVZ:Mamm:240675	MAB209
2018-11-23	2019-02-02	71	10.1429	BRAZIL	N11	MANA	193x255_BZ18	M	RT	149	80	17	14	10.92	MBSD_013	MBSD_112	MVZ:Mamm:240676	MAB210
2019-02-01	2019-04-21	79	11.2857	BRAZIL	N11	MANA	193x255_BZ30	M	RT	160	83	18	14	14.05	MBSD_022	MBSD_121	MVZ:Mamm:240686	MAB220
2018-06-29	2018-09-10	73	10.4286	NEW_YORK	N11	SARA	19x13_NY5	F	COLD	163.5	69.5	18.5	13	12.52	MBSD_058	MBSD_157	MVZ:Mamm:240706	MAB240
2018-07-20	2018-10-01	73	10.4286	NEW_YORK	N11	SARA	19x13_NY7	F	COLD	161	73	18	12.5	16.76	MBSD_060	MBSD_159	MVZ:Mamm:240708	MAB242
2018-11-13	2019-01-26	74	10.5714	NEW_YORK	N11	SARA	19x13_NY11	F	COLD	155	69	18	13	14.6	MBSD_064	MBSD_163	MVZ:Mamm:240712	MAB246
2018-11-13	2019-01-26	74	10.5714	NEW_YORK	N11	SARA	19x13_NY13	F	COLD	144	66	17.5	13	13.62	MBSD_066	MBSD_165	MVZ:Mamm:240714	MAB248
2018-12-30	2019-03-17	77	11	NEW_YORK	N11	SARA	19x13_NY17	F	COLD	158.5	66.5	17	12	12.78	MBSD_070	MBSD_169	MVZ:Mamm:240718	MAB252
2019-04-06	2019-06-20	75	10.7143	NEW_YORK	N12	SARA	19x13_NY23	F	COLD	159	74.5	19	13.5	16.69	MBSD_071	MBSD_170	MVZ:Mamm:240724	MAB258
2018-06-29	2018-09-10	73	10.4286	NEW_YORK	N11	SARA	19x13_NY4	M	COLD	163.5	70.5	18.5	13	15.3	MBSD_057	MBSD_156	MVZ:Mamm:240705	MAB239
2018-07-20	2018-10-01	73	10.4286	NEW_YORK	N11	SARA	19x13_NY6	M	COLD	160	71.5	18.5	12	18.52	MBSD_059	MBSD_158	MVZ:Mamm:240707	MAB241
2018-08-10	2018-10-22	73	10.4286	NEW_YORK	N11	SARA	19x13_NY10	M	COLD	159	73	18	13	17.06	MBSD_063	MBSD_162	MVZ:Mamm:240711	MAB245
2018-11-13	2019-01-26	74	10.5714	NEW_YORK	N11	SARA	19x13_NY14	M	COLD	155	69.5	18	13	15.52	MBSD_067	MBSD_166	MVZ:Mamm:240715	MAB249
2018-12-30	2019-03-17	77	11	NEW_YORK	N11	SARA	19x13_NY16	M	COLD	154	68	18	12.5	16.2	MBSD_069	MBSD_168	MVZ:Mamm:240717	MAB251
2019-04-06	2019-06-18	73	10.4286	NEW_YORK	N12	SARA	19x13_NY26	M	COLD	164	73	20	13.5	17.3	MBSD_074	MBSD_173	MVZ:Mamm:240727	MAB261
2018-06-29	2018-09-10	73	10.4286	NEW_YORK	N11	SARA	19x13_NY1	F	RT	171	72	18.5	13.5	12.96	MBSD_054	MBSD_153	MVZ:Mamm:240702	MAB236
2018-06-29	2018-09-10	73	10.4286	NEW_YORK	N11	SARA	19x13_NY3	F	RT	151	71	18	14	13.13	MBSD_056	MBSD_155	MVZ:Mamm:240704	MAB704
2018-08-10	2018-10-22	73	10.4286	NEW_YORK	N11	SARA	19x13_NY9	F	RT	160	74	18	13.5	14.48	MBSD_062	MBSD_161	MVZ:Mamm:240710	MAB244
2018-11-13	2019-01-26	74	10.5714	NEW_YORK	N11	SARA	19x13_NY15	F	RT	146.5	67.5	18	13	11.32	MBSD_068	MBSD_167	MVZ:Mamm:240716	MAB250
2019-04-06	2019-06-20	75	10.7143	NEW_YORK	N12	SARA	19x13_NY25	F	RT	151	70.5	18.5	14	14.08	MBSD_073	MBSD_172	MVZ:Mamm:240726	MAB260
2019-04-28	2019-07-19	82	11.7143	NEW_YORK	N12	SARA	19x13_NY33	F	RT	159	72	19	14	17.23	MBSD_076	MBSD_175	MVZ:Mamm:240729	MAB263
2018-06-29	2018-09-10	73	10.4286	NEW_YORK	N11	SARA	19x13_NY2	M	RT	168	75.5	18	13	14.52	MBSD_055	MBSD_154	MVZ:Mamm:240703	MAB237
2018-07-20	2018-10-01	73	10.4286	NEW_YORK	N11	SARA	19x13_NY8	M	RT	155	70.5	18	13	13	MBSD_061	MBSD_160	MVZ:Mamm:240709	MAB243
2018-08-10	2018-10-22	73	10.4286	NEW_YORK	N11	SARA	19x13_NY12	M	RT	164	76.5	19	14	19.11	MBSD_065	MBSD_164	MVZ:Mamm:240713	MAB247
2019-04-06	2019-06-18	73	10.4286	NEW_YORK	N12	SARA	19x13_NY24	M	RT	158	73	19	14	17.95	MBSD_072	MBSD_171	MVZ:Mamm:240725	MAB259
2019-04-19	2019-07-06	78	11.1429	NEW_YORK	N14	SARA	19x13_NY28	M	RT	162	76	20	14.5	17.91	MBSD_075	MBSD_174	NA	NA
2019-04-28	2019-07-19	82	11.7143	NEW_YORK	N12	SARA	19x13_NY34	M	RT	156.5	72	19	14	16.31	MBSD_077	MBSD_176	MVZ:Mamm:240730	MAB264

### Sheet: PBSN1_outliers_NHVT
Genes overlapping Pbsn1 outlier blocks (NH/VT)
Ensembl ID	Gene Name
ENSMUSG00000000248	Clec2g
ENSMUSG00000000600	Krit1
ENSMUSG00000000631	Myo18a
ENSMUSG00000000738	Spg7
ENSMUSG00000000826	Dnajc5
ENSMUSG00000000957	Mmp14
ENSMUSG00000001119	Col6a1
ENSMUSG00000001739	Cldn15
ENSMUSG00000002210	Smg9
ENSMUSG00000002222	Rmnd5a
ENSMUSG00000002997	Prkar2b
ENSMUSG00000003068	Stk11
ENSMUSG00000003154	Foxj2
ENSMUSG00000003948	Mmd
ENSMUSG00000003992	Ssbp2
ENSMUSG00000004085	Map3k20
ENSMUSG00000004098	Col5a3
ENSMUSG00000004110	Cacna1e
ENSMUSG00000004264	Phb2
ENSMUSG00000004356	Utp20
ENSMUSG00000004768	Rab23
ENSMUSG00000004791	Pgf
ENSMUSG00000004885	Crabp2
ENSMUSG00000004891	Nes
ENSMUSG00000005087	Cd44
ENSMUSG00000005232	G6pc2
ENSMUSG00000005882	Uqcc1
ENSMUSG00000006599	Gtf2h1
ENSMUSG00000006731	B4galnt1
ENSMUSG00000006740	Kif5b
ENSMUSG00000006800	Sulf2
ENSMUSG00000007080	Pole
ENSMUSG00000009378	Slc16a12
ENSMUSG00000009621	Vav2
ENSMUSG00000010453	Kansl3
ENSMUSG00000010476	Ebf3
ENSMUSG00000010538	Tsacc
ENSMUSG00000010755	Cars
ENSMUSG00000011034	Slc5a1
ENSMUSG00000011751	Sptbn4
ENSMUSG00000013483	Card14
ENSMUSG00000014030	Pax5
ENSMUSG00000014418	Hps5
ENSMUSG00000015090	Ptgds
ENSMUSG00000015093	Clic3
ENSMUSG00000015143	Actn1
ENSMUSG00000016495	Plgrkt
ENSMUSG00000017868	Sgk2
ENSMUSG00000018661	Cog1
ENSMUSG00000019235	Rps6kl1
ENSMUSG00000019518	Ap4m1
ENSMUSG00000019710	Mrpl24
ENSMUSG00000019772	Vip
ENSMUSG00000019899	Lama2
ENSMUSG00000019942	Cdk1
ENSMUSG00000019989	Enpp3
ENSMUSG00000020409	Slu7
ENSMUSG00000020420	Zfp607a
ENSMUSG00000020553	Pctp
ENSMUSG00000020570	Sypl
ENSMUSG00000020640	Itsn2
ENSMUSG00000020704	Asic2
ENSMUSG00000020728	Cep112
ENSMUSG00000020838	Slc6a4
ENSMUSG00000020940	Efcab15
ENSMUSG00000020941	Map3k14
ENSMUSG00000021027	Ralgapa1
ENSMUSG00000021076	Actr10
ENSMUSG00000021087	Rtn1
ENSMUSG00000021136	Smoc1
ENSMUSG00000021177	Tdp1
ENSMUSG00000021196	Pfkp
ENSMUSG00000021223	Papln
ENSMUSG00000021243	Fcf1
ENSMUSG00000021313	Ryr2
ENSMUSG00000021371	Mcur1
ENSMUSG00000021596	Mctp1
ENSMUSG00000021597	Slf1
ENSMUSG00000021624	Cd180
ENSMUSG00000021638	Ocln
ENSMUSG00000021702	Thbs4
ENSMUSG00000021803	Cdhr1
ENSMUSG00000021951	Eef1akmt1
ENSMUSG00000022021	Diaph3
ENSMUSG00000022056	Adam7
ENSMUSG00000022209	Dhrs2
ENSMUSG00000022262	Dnah5
ENSMUSG00000022272	Myo10
ENSMUSG00000022321	Cdh10
ENSMUSG00000022336	Eif3e
ENSMUSG00000022449	Adamts20
ENSMUSG00000022500	Litaf
ENSMUSG00000022515	Anks3
ENSMUSG00000022672	Prkdc
ENSMUSG00000022827	Rabl3
ENSMUSG00000022829	Stxbp5l
ENSMUSG00000022861	Dgkg
ENSMUSG00000022912	Pros1
ENSMUSG00000022931	Krtap15
ENSMUSG00000022962	Gart
ENSMUSG00000023039	Krt7
ENSMUSG00000023072	Cep89
ENSMUSG00000023914	Mep1a
ENSMUSG00000023940	Sgo1
ENSMUSG00000023945	Slc5a7
ENSMUSG00000024082	Ndufaf7
ENSMUSG00000024104	Washc2
ENSMUSG00000024201	Kdm4b
ENSMUSG00000024207	Acsbg2
ENSMUSG00000024210	Ip6k3
ENSMUSG00000024269	Tpgs2
ENSMUSG00000024378	Stard4
ENSMUSG00000024411	Aqp4
ENSMUSG00000024423	Impact
ENSMUSG00000024430	Cabyr
ENSMUSG00000024563	Smad2
ENSMUSG00000024653	Scgb1a1
ENSMUSG00000024768	Lipf
ENSMUSG00000024770	Lipn
ENSMUSG00000024781	Lipa
ENSMUSG00000024795	Kif20b
ENSMUSG00000024992	Pde6c
ENSMUSG00000025076	Casp7
ENSMUSG00000025175	Fn3k
ENSMUSG00000025370	Cdh9
ENSMUSG00000025407	Gli1
ENSMUSG00000025494	Sigirr
ENSMUSG00000025534	Gusb
ENSMUSG00000025558	Dock9
ENSMUSG00000025702	Marchf8
ENSMUSG00000025900	Rp1
ENSMUSG00000025938	Slco5a1
ENSMUSG00000025961	4933402D24Rik
ENSMUSG00000025962	Fastkd2
ENSMUSG00000026024	Als2
ENSMUSG00000026042	Col5a2
ENSMUSG00000026043	Col3a1
ENSMUSG00000026074	Map4k4
ENSMUSG00000026124	Cfc1
ENSMUSG00000026141	Col19a1
ENSMUSG00000026155	Smap1
ENSMUSG00000026156	B3gat2
ENSMUSG00000026193	Fn1
ENSMUSG00000026335	Pam
ENSMUSG00000026532	Spta1
ENSMUSG00000026564	Dusp27
ENSMUSG00000026566	Mpzl1
ENSMUSG00000026580	Selp
ENSMUSG00000026609	Ush2a
ENSMUSG00000026670	Uap1
ENSMUSG00000026708	Cenpl
ENSMUSG00000026718	Stam
ENSMUSG00000026751	Nr5a1
ENSMUSG00000026764	Kif5c
ENSMUSG00000026834	Acvr1c
ENSMUSG00000026858	Miga2
ENSMUSG00000026937	Lcn5
ENSMUSG00000027220	Syt13
ENSMUSG00000027309	Dnaaf9
ENSMUSG00000027365	Trpm7
ENSMUSG00000027366	Sppl2a
ENSMUSG00000027371	Fahd2a
ENSMUSG00000027444	Cstdc1
ENSMUSG00000027496	Aurka
ENSMUSG00000027498	Cstf1
ENSMUSG00000027513	Pck1
ENSMUSG00000027518	1700021F07Rik
ENSMUSG00000027709	Mccc1
ENSMUSG00000027855	Sycp1
ENSMUSG00000027858	Tspan2
ENSMUSG00000027908	Tchhl1
ENSMUSG00000027966	Col11a1
ENSMUSG00000028033	Kcnq5
ENSMUSG00000028247	Coq3
ENSMUSG00000028322	Exosc3
ENSMUSG00000028327	Stra6l
ENSMUSG00000028328	Tmod1
ENSMUSG00000028476	Reck
ENSMUSG00000028480	Glipr2
ENSMUSG00000028634	Hivep3
ENSMUSG00000028944	Prkag2
ENSMUSG00000028954	Nub1
ENSMUSG00000028978	Nos3
ENSMUSG00000029027	Dffb
ENSMUSG00000029122	Evc
ENSMUSG00000029123	Stk32b
ENSMUSG00000029126	Nsg1
ENSMUSG00000029171	Pgm2
ENSMUSG00000029174	Tbc1d1
ENSMUSG00000029185	Fam114a1
ENSMUSG00000029190	D5Ertd579e
ENSMUSG00000029192	Tbc1d14
ENSMUSG00000029420	Rimbp2
ENSMUSG00000029434	Vps33a
ENSMUSG00000029438	Bcl7a
ENSMUSG00000029516	Cit
ENSMUSG00000029557	Mrm2
ENSMUSG00000029571	Tmem106b
ENSMUSG00000029576	Radil
ENSMUSG00000029649	Pomp
ENSMUSG00000029650	Slc46a3
ENSMUSG00000029851	Tcaf2
ENSMUSG00000029924	Slc37a3
ENSMUSG00000030059	Tmf1
ENSMUSG00000030061	Uba3
ENSMUSG00000030064	Frmd4b
ENSMUSG00000030084	Plxna1
ENSMUSG00000030102	Itpr1
ENSMUSG00000030123	Plxnd1
ENSMUSG00000030159	Clec1b
ENSMUSG00000030177	Ccdc77
ENSMUSG00000030203	Dusp16
ENSMUSG00000030204	Ddx47
ENSMUSG00000030213	Atf7ip
ENSMUSG00000030307	Slc6a11
ENSMUSG00000030310	Slc6a1
ENSMUSG00000030323	Ift122
ENSMUSG00000030324	Rho
ENSMUSG00000030327	Necap1
ENSMUSG00000030353	Tead4
ENSMUSG00000030359	Pzp
ENSMUSG00000030546	Plin1
ENSMUSG00000030562	Nox4
ENSMUSG00000030595	Nfkbib
ENSMUSG00000030739	Myh14
ENSMUSG00000030826	Bcat2
ENSMUSG00000030854	Ptpn5
ENSMUSG00000030866	Ern2
ENSMUSG00000030873	Scnn1b
ENSMUSG00000030911	Zp2
ENSMUSG00000030978	Rrm1
ENSMUSG00000030982	Vps35l
ENSMUSG00000030987	Stim1
ENSMUSG00000030990	Pgap2
ENSMUSG00000031085	Acte1
ENSMUSG00000031502	Col4a1
ENSMUSG00000031583	Wrn
ENSMUSG00000031631	Cfap97
ENSMUSG00000031785	Adgrg1
ENSMUSG00000031826	Usp10
ENSMUSG00000031918	Mtmr2
ENSMUSG00000031922	Cep57
ENSMUSG00000031981	Capn9
ENSMUSG00000031983	2310022B05Rik
ENSMUSG00000032035	Ets1
ENSMUSG00000032087	Dscaml1
ENSMUSG00000032279	Idh3a
ENSMUSG00000032281	Acsbg1
ENSMUSG00000032452	Clstn2
ENSMUSG00000032540	Abhd5
ENSMUSG00000032609	Klhdc8b
ENSMUSG00000032818	Loxhd1
ENSMUSG00000032840	Spring1
ENSMUSG00000032845	Alpk2
ENSMUSG00000032965	Ift57
ENSMUSG00000033065	Pfkm
ENSMUSG00000033389	Arhgap44
ENSMUSG00000033526	Ppip5k1
ENSMUSG00000033577	Myo6
ENSMUSG00000033845	Mrpl15
ENSMUSG00000033904	Ccp110
ENSMUSG00000033981	Gria2
ENSMUSG00000034115	Scn11a
ENSMUSG00000034118	Tpst1
ENSMUSG00000034127	Tspan8
ENSMUSG00000034173	Zbed5
ENSMUSG00000034245	Hdac11
ENSMUSG00000034387	Ssu2
ENSMUSG00000034424	Gcsh
ENSMUSG00000034459	Ifit1
ENSMUSG00000034485	Uaca
ENSMUSG00000034707	Gns
ENSMUSG00000034751	Mast4
ENSMUSG00000034912	Mdga2
ENSMUSG00000034918	Cdhr2
ENSMUSG00000034928	Rnf44
ENSMUSG00000034951	Cog7
ENSMUSG00000035095	Fam167a
ENSMUSG00000035189	Ano4
ENSMUSG00000035202	Lars2
ENSMUSG00000035245	Eogt
ENSMUSG00000035258	Abi3bp
ENSMUSG00000035266	Helq
ENSMUSG00000035373	Ccl7
ENSMUSG00000035495	Tstd2
ENSMUSG00000035580	Kcnh8
ENSMUSG00000035640	Cbarp
ENSMUSG00000035673	Sbno2
ENSMUSG00000035831	Krt25
ENSMUSG00000035891	Cerk
ENSMUSG00000036057	Ptpn23
ENSMUSG00000036086	Zranb3
ENSMUSG00000036244	Tbc1d21
ENSMUSG00000036251	Trpm8
ENSMUSG00000036402	Gng12
ENSMUSG00000036510	Cdh8
ENSMUSG00000036550	Cnot1
ENSMUSG00000036557	Stpg4
ENSMUSG00000036611	Eepd1
ENSMUSG00000036639	Nudt1
ENSMUSG00000036813	Entpd8
ENSMUSG00000036980	Taf6
ENSMUSG00000037188	Grhl3
ENSMUSG00000037300	Ttc13
ENSMUSG00000037318	Traf3ip3
ENSMUSG00000037355	Uvssa
ENSMUSG00000037432	Fer1l5
ENSMUSG00000037463	Fbxo27
ENSMUSG00000037579	Kcnh3
ENSMUSG00000037795	N4bp2
ENSMUSG00000037965	Zc3h7a
ENSMUSG00000037972	Snn
ENSMUSG00000038025	Phf2
ENSMUSG00000038056	Kmt2c
ENSMUSG00000038463	Olfml2b
ENSMUSG00000038528	Mfsd4b5
ENSMUSG00000038828	Tmem214
ENSMUSG00000039013	Siglecf
ENSMUSG00000039058	Ak5
ENSMUSG00000039096	Rsad1
ENSMUSG00000039230	Tbcd
ENSMUSG00000039253	Fn3krp
ENSMUSG00000039270	Megf9
ENSMUSG00000039298	Cdk5rap2
ENSMUSG00000039529	Atp8b1
ENSMUSG00000039539	Sgcz
ENSMUSG00000039621	Prex1
ENSMUSG00000039706	Ldb2
ENSMUSG00000039765	Cc2d2a
ENSMUSG00000039782	Cpeb2
ENSMUSG00000039891	Txlnb
ENSMUSG00000039976	Tbc1d16
ENSMUSG00000040118	Cacna2d1
ENSMUSG00000040127	Sdr9c7
ENSMUSG00000040217	Gm6369
ENSMUSG00000040272	Accs
ENSMUSG00000040488	Ltbp4
ENSMUSG00000040521	Tsfm
ENSMUSG00000040543	Pitpnm3
ENSMUSG00000040726	Hesx1
ENSMUSG00000041058	Wwp1
ENSMUSG00000041360	Pum3
ENSMUSG00000042211	Fbxo38
ENSMUSG00000042229	Rabif
ENSMUSG00000042284	Itga1
ENSMUSG00000042333	Tnfrsf14
ENSMUSG00000042353	Frem3
ENSMUSG00000042426	Dhx29
ENSMUSG00000042567	Nek10
ENSMUSG00000042628	Zfyve1
ENSMUSG00000042817	Flt3
ENSMUSG00000043241	Upf2
ENSMUSG00000043333	Rhbdl2
ENSMUSG00000043418	Lrit2
ENSMUSG00000043940	Wdfy3
ENSMUSG00000044086	Lmod3
ENSMUSG00000044197	Gpr146
ENSMUSG00000044252	Osbpl1a
ENSMUSG00000044322	Dsc1
ENSMUSG00000044937	Ttc41
ENSMUSG00000045215	Asxl3
ENSMUSG00000046185	Zfp84
ENSMUSG00000046230	Vps13a
ENSMUSG00000046330	Rpl37a
ENSMUSG00000046610	Oacyl
ENSMUSG00000046618	Olfml2a
ENSMUSG00000046985	Tapt1
ENSMUSG00000047492	Inhbe
ENSMUSG00000047497	Adamts12
ENSMUSG00000047502	Mroh7
ENSMUSG00000047613	A430005L14Rik
ENSMUSG00000047617	Paxx
ENSMUSG00000047789	Slc38a9
ENSMUSG00000048038	Ccdc187
ENSMUSG00000048799	Cep120
ENSMUSG00000048960	Prex2
ENSMUSG00000049411	Tmem241
ENSMUSG00000049491	Slc36a3
ENSMUSG00000049550	Clip1
ENSMUSG00000049928	Glp2r
ENSMUSG00000050069	Grem2
ENSMUSG00000050108	Bpifc
ENSMUSG00000050447	Lypd6
ENSMUSG00000050641	BC048562
ENSMUSG00000050702	4930563M21Rik
ENSMUSG00000050855	Zfp940
ENSMUSG00000050875	Minar2
ENSMUSG00000051351	Zfp46
ENSMUSG00000051727	Kctd14
ENSMUSG00000051747	Ttn
ENSMUSG00000051768	Xrcc1
ENSMUSG00000051934	Spats2
ENSMUSG00000051950	B3glct
ENSMUSG00000052337	Immt
ENSMUSG00000052392	Acot4
ENSMUSG00000052798	Nup107
ENSMUSG00000052914	Cyp2j6
ENSMUSG00000053228	Ceacam3
ENSMUSG00000053519	Kcnip1
ENSMUSG00000053553	3110082I17Rik
ENSMUSG00000053961	Ang5
ENSMUSG00000053980	Gm9930
ENSMUSG00000053985	Zfp14
ENSMUSG00000054321	Taf4b
ENSMUSG00000054510	Gm14461
ENSMUSG00000054814	Usp46
ENSMUSG00000054976	Nyap2
ENSMUSG00000055102	Zfp819
ENSMUSG00000055194	Actbl2
ENSMUSG00000055409	Nell1
ENSMUSG00000055805	Fmnl1
ENSMUSG00000056014	A430033K04Rik
ENSMUSG00000056870	Gulp1
ENSMUSG00000056900	Usp13
ENSMUSG00000057751	Megf6
ENSMUSG00000058019	Ces5a
ENSMUSG00000058152	Chsy3
ENSMUSG00000058447	Gm26920
ENSMUSG00000058579	Cela2a
ENSMUSG00000058914	C1qtnf3
ENSMUSG00000059898	Dsc3
ENSMUSG00000059908	Mug1
ENSMUSG00000060675	Plaat3
ENSMUSG00000060807	Serpina6
ENSMUSG00000060992	Copz1
ENSMUSG00000061462	Obscn
ENSMUSG00000062234	Gak
ENSMUSG00000062444	Ap3b2
ENSMUSG00000062478	Ctrc
ENSMUSG00000063296	Tmem117
ENSMUSG00000063450	Syne2
ENSMUSG00000063626	Unc5d
ENSMUSG00000063698	Sfxn4
ENSMUSG00000063870	Chd4
ENSMUSG00000066129	Kndc1
ENSMUSG00000066438	Plekhd1
ENSMUSG00000066440	Zfyve26
ENSMUSG00000066595	Flvcr1
ENSMUSG00000066640	Fbxl18
ENSMUSG00000067017	Capza1-ps1
ENSMUSG00000067220	Cnga1
ENSMUSG00000067365	Tmem128
ENSMUSG00000067642	Adgrf3
ENSMUSG00000067750	Khdc1a
ENSMUSG00000067825	Pex26
ENSMUSG00000068735	Trp53i11
ENSMUSG00000069581	Tspear
ENSMUSG00000069727	Zfp975
ENSMUSG00000069833	Ahnak
ENSMUSG00000070366	Plpp4
ENSMUSG00000070699	Sars2
ENSMUSG00000071047	Ces1a
ENSMUSG00000071176	Arhgef10
ENSMUSG00000071179	Serpina16
ENSMUSG00000072487	Mroh5
ENSMUSG00000072949	Acot1
ENSMUSG00000073530	Pappa2
ENSMUSG00000073758	Sh3d21
ENSMUSG00000074212	Dnajb14
ENSMUSG00000074264	Amy1
ENSMUSG00000074268	Amy2a5
ENSMUSG00000074282	Zfp94
ENSMUSG00000074513	Arfip1
ENSMUSG00000074657	Kif5a
ENSMUSG00000074673	Ttll9
ENSMUSG00000074928	Krtap14
ENSMUSG00000075028	Prdm11
ENSMUSG00000075570	Krt26
ENSMUSG00000075595	Zfp652
ENSMUSG00000076613	Ighg2b
ENSMUSG00000078429	Ctdsp2
ENSMUSG00000078600	1700092K14Rik
ENSMUSG00000078772	Gm12353
ENSMUSG00000078799	Sult2a5
ENSMUSG00000079173	Zan
ENSMUSG00000079227	Ccr5
ENSMUSG00000079298	Klrb1b
ENSMUSG00000080980	1700071K01Rik
ENSMUSG00000081506	Amy2-ps1
ENSMUSG00000081631	Gm12005
ENSMUSG00000082561	Gm15580
ENSMUSG00000083079	Amy2b
ENSMUSG00000083435	Gm15824
ENSMUSG00000083477	Gm5555
ENSMUSG00000085452	4930554G24Rik
ENSMUSG00000086769	Gm15587
ENSMUSG00000086995	Gm13544
ENSMUSG00000087164	Nr5a1os
ENSMUSG00000087327	Gm15884
ENSMUSG00000087642	Ighe
ENSMUSG00000089832	Shkbp1
ENSMUSG00000090116	Gm15680
ENSMUSG00000090386	Mir99ahg
ENSMUSG00000091165	Gm17036
ENSMUSG00000093537	Gm7584
ENSMUSG00000096131	Gm9639
ENSMUSG00000097043	Gm10556
ENSMUSG00000097275	Gm26648
ENSMUSG00000097762	4732463B04Rik
ENSMUSG00000097886	Gsg1l2
ENSMUSG00000098022	Zfp82
ENSMUSG00000098104	Gm6085
ENSMUSG00000100033	Gm8337
ENSMUSG00000101214	Gm28403
ENSMUSG00000101532	Zbed4-ps1
ENSMUSG00000102805	Gm37240
ENSMUSG00000103586	5830405F06Rik
ENSMUSG00000103905	Gm34379
ENSMUSG00000104685	Gm19202
ENSMUSG00000105271	Gm42875
ENSMUSG00000105540	Gm7988
ENSMUSG00000105588	Utp14b-ps1
ENSMUSG00000106084	Gm18163
ENSMUSG00000106190	Gm20768
ENSMUSG00000106797	Gm42936
ENSMUSG00000107026	Gm7504
ENSMUSG00000107086	Gm43808
ENSMUSG00000107486	Trbv4
ENSMUSG00000107872	Gm44511
ENSMUSG00000109204	Gm9445
ENSMUSG00000109501	Gm14377
ENSMUSG00000109644	0610005C13Rik
ENSMUSG00000109651	Gm45463
ENSMUSG00000109967	Gm45883
ENSMUSG00000111463	Gm48061
ENSMUSG00000111730	Gm5950
ENSMUSG00000111825	Gm10646
ENSMUSG00000111971	Gm48678
ENSMUSG00000112426	Gm47200
ENSMUSG00000112513	4930422I22Rik
ENSMUSG00000113475	Gm49366
ENSMUSG00000114557	Gm8345
ENSMUSG00000115282	Gm49055
ENSMUSG00000115460	Gm49127
ENSMUSG00000116880	Gm49634
ENSMUSG00000116918	Gm49578
ENSMUSG00000079546
ENSMUSG00000092329

### Sheet: PBSN1_outlier_MAN
Genes overlapping Pbsn1 outlier blocks (MAN)
Ensembl ID	Gene Name
ENSMUSG00000000826	Dnajc5
ENSMUSG00000001376	Vps50
ENSMUSG00000001844	Zdhhc4
ENSMUSG00000002028	Kmt2a
ENSMUSG00000002210	Smg9
ENSMUSG00000002428	Hltf
ENSMUSG00000002731	Prkra
ENSMUSG00000002957	Ap2a2
ENSMUSG00000003228	Grk5
ENSMUSG00000003279	Dlgap1
ENSMUSG00000003518	Dusp3
ENSMUSG00000003617	Cp
ENSMUSG00000003662	Ciao1
ENSMUSG00000003863	Ppfia3
ENSMUSG00000003865	Gys1
ENSMUSG00000004035	Gstm7
ENSMUSG00000004633	Chn2
ENSMUSG00000004654	Ghrhr
ENSMUSG00000005150	Wdr83
ENSMUSG00000005268	Prlr
ENSMUSG00000005580	Adcy9
ENSMUSG00000006216	Clcnkb
ENSMUSG00000006281	Tep1
ENSMUSG00000006345	Ggt1
ENSMUSG00000006395	Hyi
ENSMUSG00000006494	Pdk1
ENSMUSG00000006958	Chrd
ENSMUSG00000007097	Atp1a2
ENSMUSG00000009681	Bcr
ENSMUSG00000010554	Mettl16
ENSMUSG00000010825	Grid2ip
ENSMUSG00000011751	Sptbn4
ENSMUSG00000011832	Evi5l
ENSMUSG00000013584	Aldh1a2
ENSMUSG00000014361	Mertk
ENSMUSG00000014980	Tsen15
ENSMUSG00000015001	Oc90
ENSMUSG00000015027	Galns
ENSMUSG00000016028	Celsr1
ENSMUSG00000016510	Mtif3
ENSMUSG00000016637	Ift27
ENSMUSG00000017400	Stac2
ENSMUSG00000018362	Kpna2
ENSMUSG00000018398	Septin8
ENSMUSG00000018507	Trpv2
ENSMUSG00000018819	Lsp1
ENSMUSG00000018830	Myh11
ENSMUSG00000018893	Mb
ENSMUSG00000019179	Mdh2
ENSMUSG00000019564	Arid3a
ENSMUSG00000019763	Rmnd1
ENSMUSG00000019814	Ltv1
ENSMUSG00000019815	Zc2hc1b
ENSMUSG00000019899	Lama2
ENSMUSG00000019984	Med23
ENSMUSG00000020143	Dock2
ENSMUSG00000020196	Cabin1
ENSMUSG00000020305	Asb3
ENSMUSG00000020393	Kremen1
ENSMUSG00000020431	Adcy1
ENSMUSG00000020537	Drg2
ENSMUSG00000020547	Bzw2
ENSMUSG00000020576	Nbas
ENSMUSG00000020581	Agr2
ENSMUSG00000020875	Hoxb9
ENSMUSG00000020882	Cacnb1
ENSMUSG00000020883	Fbxl20
ENSMUSG00000020894	Vamp2
ENSMUSG00000020908	Myh3
ENSMUSG00000020916	Krt36
ENSMUSG00000020930	Ccdc103
ENSMUSG00000020937	Plcd3
ENSMUSG00000020952	Scfd1
ENSMUSG00000021033	Gstz1
ENSMUSG00000021048	Mthfd1
ENSMUSG00000021061	Sptb
ENSMUSG00000021065	Fut8
ENSMUSG00000021087	Rtn1
ENSMUSG00000021124	Vti1b
ENSMUSG00000021208	Ifi27l2b
ENSMUSG00000021257	Angel1
ENSMUSG00000021281	Tnfaip2
ENSMUSG00000021338	Carmil1
ENSMUSG00000021363	Mak
ENSMUSG00000021365	Nedd9
ENSMUSG00000021509	Slc25a48
ENSMUSG00000021624	Cd180
ENSMUSG00000021662	Arhgef28
ENSMUSG00000021702	Thbs4
ENSMUSG00000021708	Rasgrf2
ENSMUSG00000021790	Dydc1
ENSMUSG00000021884	Hacl1
ENSMUSG00000021900	Btd
ENSMUSG00000021919	Chat
ENSMUSG00000022105	Rb1
ENSMUSG00000022123	Scel
ENSMUSG00000022146	Osmr
ENSMUSG00000022197	Pdzd2
ENSMUSG00000022246	Rai14
ENSMUSG00000022247	Brix1
ENSMUSG00000022248	Rad1
ENSMUSG00000022336	Eif3e
ENSMUSG00000022339	Ebag9
ENSMUSG00000022385	Gtse1
ENSMUSG00000022432	Smc1b
ENSMUSG00000022450	Ndufa6
ENSMUSG00000022452	Smdt1
ENSMUSG00000022453	Naga
ENSMUSG00000022565	Plec
ENSMUSG00000022629	Kif21a
ENSMUSG00000022672	Prkdc
ENSMUSG00000022747	St3gal6
ENSMUSG00000022817	Itgb5
ENSMUSG00000022843	Clcn2
ENSMUSG00000022946	Dop1b
ENSMUSG00000023022	Lima1
ENSMUSG00000023216	Epb42
ENSMUSG00000023972	Ptk7
ENSMUSG00000023978	Prph2
ENSMUSG00000024164	C3
ENSMUSG00000024238	Zeb1
ENSMUSG00000024421	Lama3
ENSMUSG00000024425	Ndfip1
ENSMUSG00000024451	Arap3
ENSMUSG00000024481	Lvrn
ENSMUSG00000024589	Nedd4l
ENSMUSG00000024593	Megf10
ENSMUSG00000024766	Lipo3
ENSMUSG00000024924	Vldlr
ENSMUSG00000024992	Pde6c
ENSMUSG00000025232	Hexa
ENSMUSG00000025236	Adpgk
ENSMUSG00000025239	Limd1
ENSMUSG00000025369	Smarcc2
ENSMUSG00000025370	Cdh9
ENSMUSG00000025512	Chid1
ENSMUSG00000025794	Rpl14
ENSMUSG00000025877	Hk3
ENSMUSG00000026073	Il1r2
ENSMUSG00000026074	Map4k4
ENSMUSG00000026085	Lyg1
ENSMUSG00000026131	Dst
ENSMUSG00000026147	Col9a1
ENSMUSG00000026305	Lrrfip1
ENSMUSG00000026358	Rgs1
ENSMUSG00000026509	Capn2
ENSMUSG00000026519	Tmem63a
ENSMUSG00000026604	Ptpn14
ENSMUSG00000026609	Ush2a
ENSMUSG00000026615	Eprs
ENSMUSG00000026640	Plxna2
ENSMUSG00000026669	Mcm10
ENSMUSG00000026718	Stam
ENSMUSG00000026725	Tnn
ENSMUSG00000026790	Odf2
ENSMUSG00000026820	Ptges2
ENSMUSG00000026839	Upp2
ENSMUSG00000026950	Neb
ENSMUSG00000026971	Itgb6
ENSMUSG00000027010	Slc25a12
ENSMUSG00000027322	Siglec1
ENSMUSG00000027589	Pcmtd2
ENSMUSG00000027615	Hps3
ENSMUSG00000027799	Nbea
ENSMUSG00000027999	Pla2g12a
ENSMUSG00000028034	Fubp1
ENSMUSG00000028111	Ctsk
ENSMUSG00000028262	Clca3a2
ENSMUSG00000028327	Stra6l
ENSMUSG00000028405	Aco1
ENSMUSG00000028417	Tal2
ENSMUSG00000028434	Epb41l4b
ENSMUSG00000028439	Fam219a
ENSMUSG00000028458	Tesk1
ENSMUSG00000028459	Cd72
ENSMUSG00000028521	Slc35d1
ENSMUSG00000028600	Podn
ENSMUSG00000028603	Scp2
ENSMUSG00000028698	Pik3r3
ENSMUSG00000028753	Vwa5b1
ENSMUSG00000028760	Eif4g3
ENSMUSG00000028886	Eya3
ENSMUSG00000029056	Pank4
ENSMUSG00000029098	Acox3
ENSMUSG00000029120	Ppp2r2c
ENSMUSG00000029176	Anapc4
ENSMUSG00000029428	Stx2
ENSMUSG00000029607	Ankrd61
ENSMUSG00000029613	Eif2ak1
ENSMUSG00000029679	Hyal6
ENSMUSG00000029910	Mad2l1
ENSMUSG00000030020	Prickle2
ENSMUSG00000030111	A2m
ENSMUSG00000030302	Atp2b2
ENSMUSG00000030617	Ccdc83
ENSMUSG00000030805	Stx4a
ENSMUSG00000030866	Ern2
ENSMUSG00000030882	Dnhd1
ENSMUSG00000030945	Acsm2
ENSMUSG00000030982	Vps35l
ENSMUSG00000031286	Glt28d2
ENSMUSG00000031505	Naxd
ENSMUSG00000031516	Dctn6
ENSMUSG00000031543	Ank1
ENSMUSG00000031548	Sfrp1
ENSMUSG00000031565	Fgfr1
ENSMUSG00000031605	Klhl2
ENSMUSG00000031697	Orc6
ENSMUSG00000031748	Gnao1
ENSMUSG00000031789	Cngb1
ENSMUSG00000031851	Ntpcr
ENSMUSG00000031927	1700012B09Rik
ENSMUSG00000031966	Glb1l3
ENSMUSG00000031967	Afg3l1
ENSMUSG00000032047	Acat1
ENSMUSG00000032058	Ppp2r1b
ENSMUSG00000032087	Dscaml1
ENSMUSG00000032097	Ddx6
ENSMUSG00000032198	Dock6
ENSMUSG00000032279	Idh3a
ENSMUSG00000032310	Cyp1a2
ENSMUSG00000032327	Stra6
ENSMUSG00000032422	Snx14
ENSMUSG00000032498	Mlh1
ENSMUSG00000032740	Ccdc88a
ENSMUSG00000032744	Heyl
ENSMUSG00000032841	Prr5l
ENSMUSG00000032915	Adgre4
ENSMUSG00000033004	Mycbp2
ENSMUSG00000033007	Asic4
ENSMUSG00000033054	Npat
ENSMUSG00000033060	Lmo7
ENSMUSG00000033075	Senp1
ENSMUSG00000033356	Pus7l
ENSMUSG00000033364	Usp37
ENSMUSG00000033618	Map3k13
ENSMUSG00000033991	Ttc37
ENSMUSG00000034112	Atp2c2
ENSMUSG00000034126	Pomt2
ENSMUSG00000034145	Tmem63c
ENSMUSG00000034187	Nsf
ENSMUSG00000034362	Csta1
ENSMUSG00000034488	Edil3
ENSMUSG00000034731	Dgkh
ENSMUSG00000034751	Mast4
ENSMUSG00000034771	Tle2
ENSMUSG00000034850	Tmem127
ENSMUSG00000034918	Cdhr2
ENSMUSG00000034987	Hrh2
ENSMUSG00000035032	Nek11
ENSMUSG00000035126	Dnai4
ENSMUSG00000035275	Raver2
ENSMUSG00000035365	Parpbp
ENSMUSG00000035383	Pmch
ENSMUSG00000035459	Stab2
ENSMUSG00000035615	Frmpd1
ENSMUSG00000035671	Zswim4
ENSMUSG00000035722	Abca7
ENSMUSG00000035783	Acta2
ENSMUSG00000035831	Krt25
ENSMUSG00000035845	Alg12
ENSMUSG00000035954	Dock4
ENSMUSG00000036023	Parp2
ENSMUSG00000036057	Ptpn23
ENSMUSG00000036083	Slc17a3
ENSMUSG00000036097	Slf2
ENSMUSG00000036151	Tm6sf2
ENSMUSG00000036197	Gxylt1
ENSMUSG00000036273	Lrrk2
ENSMUSG00000036292	Gramd1c
ENSMUSG00000036304	Zdhhc23
ENSMUSG00000036452	Arhgap26
ENSMUSG00000036534	Slc38a7
ENSMUSG00000036641	Ccdc148
ENSMUSG00000036745	Ttll7
ENSMUSG00000036898	Zfp157
ENSMUSG00000036912	Piwil4
ENSMUSG00000037139	Myom3
ENSMUSG00000037499	Nenf
ENSMUSG00000037578	Pkd2l1
ENSMUSG00000037974	Muc5ac
ENSMUSG00000037990	Sh3rf3
ENSMUSG00000037996	Slc24a2
ENSMUSG00000038034	Igsf8
ENSMUSG00000038048	Cntnap5c
ENSMUSG00000038235	F11r
ENSMUSG00000038298	Pdzk1
ENSMUSG00000038357	Camp
ENSMUSG00000038365	Fbxo25
ENSMUSG00000038628	Polr3k
ENSMUSG00000038651	Sycp2l
ENSMUSG00000038665	Dgki
ENSMUSG00000038725	Pkhd1l1
ENSMUSG00000038740	Mvb12b
ENSMUSG00000038774	Ascc3
ENSMUSG00000038836	Agbl3
ENSMUSG00000038838	Vars2
ENSMUSG00000039000	Ube3c
ENSMUSG00000039187	Fanci
ENSMUSG00000039206	Daglb
ENSMUSG00000039385	Cdh6
ENSMUSG00000039438	Ttc36
ENSMUSG00000039585	Myo9a
ENSMUSG00000039994	Timeless
ENSMUSG00000040010	Slc7a5
ENSMUSG00000040127	Sdr9c7
ENSMUSG00000040152	Thbs1
ENSMUSG00000040367	Lrrd1
ENSMUSG00000040429	Mterf1a
ENSMUSG00000040488	Ltbp4
ENSMUSG00000040520	Manea
ENSMUSG00000040584	Abcb1a
ENSMUSG00000040901	Kcnk18
ENSMUSG00000041014	Nrg3
ENSMUSG00000041025	Iffo2
ENSMUSG00000041084	Ostc
ENSMUSG00000041460	Cacna2d4
ENSMUSG00000041684	Bivm
ENSMUSG00000041777	Cir1
ENSMUSG00000041781	Cpsf2
ENSMUSG00000041797	Abca9
ENSMUSG00000041817	Fam169a
ENSMUSG00000041936	Agrn
ENSMUSG00000041957	Pkp2
ENSMUSG00000041958	Pigs
ENSMUSG00000041975	Mettl8
ENSMUSG00000042092	Lce1c
ENSMUSG00000042817	Flt3
ENSMUSG00000043795	Prr33
ENSMUSG00000044086	Lmod3
ENSMUSG00000044224	Dnajc21
ENSMUSG00000044681	Cnpy1
ENSMUSG00000044903	Psg22
ENSMUSG00000044938	Klhl31
ENSMUSG00000044968	Napepld
ENSMUSG00000045098	Kmt5b
ENSMUSG00000045215	Asxl3
ENSMUSG00000045551	Fpr1
ENSMUSG00000045658	Pid1
ENSMUSG00000045761	Togaram2
ENSMUSG00000046186	Cd109
ENSMUSG00000046201	Scaf8
ENSMUSG00000046230	Vps13a
ENSMUSG00000046487	Mospd4
ENSMUSG00000046709	Mapk10
ENSMUSG00000047881	Rell1
ENSMUSG00000048612	Myof
ENSMUSG00000048865	Arhgap30
ENSMUSG00000048939	Atp13a5
ENSMUSG00000049313	Sorl1
ENSMUSG00000049515	Espnl
ENSMUSG00000049653	Spatc1
ENSMUSG00000049658	Bdp1
ENSMUSG00000049687	Pheta2
ENSMUSG00000049728	Zfp668
ENSMUSG00000049897	Stkld1
ENSMUSG00000050017	Pitpnb
ENSMUSG00000050382	Kif7
ENSMUSG00000050505	Pcdh20
ENSMUSG00000050623	Catsperz
ENSMUSG00000050875	Minar2
ENSMUSG00000051079	Rgs13
ENSMUSG00000051177	Plcb1
ENSMUSG00000051331	Cacna1c
ENSMUSG00000051969	Tlr11
ENSMUSG00000052062	Pard3b
ENSMUSG00000052085	Dock8
ENSMUSG00000052099	Prss51
ENSMUSG00000052139	Babam2
ENSMUSG00000052369	Tmem106c
ENSMUSG00000052407	Ccdc171
ENSMUSG00000052504	Epha3
ENSMUSG00000052934	Fbxo31
ENSMUSG00000053063	Clec12a
ENSMUSG00000053329	Gatd3a
ENSMUSG00000053646	Plxnb1
ENSMUSG00000053687	Dpep2
ENSMUSG00000053886	Sh2d4a
ENSMUSG00000054006	D630008O14Rik
ENSMUSG00000054051	Ercc6
ENSMUSG00000054065	Pkp3
ENSMUSG00000054117	Zdhhc25
ENSMUSG00000054150	Syne3
ENSMUSG00000054321	Taf4b
ENSMUSG00000054510	Gm14461
ENSMUSG00000055022	Cntn1
ENSMUSG00000055298	Ctsj
ENSMUSG00000055368	Slc6a2
ENSMUSG00000055540	Epha6
ENSMUSG00000055679	Ctsr
ENSMUSG00000055917	Zfp277
ENSMUSG00000056124	B4galt6
ENSMUSG00000056617	4931429L15Rik
ENSMUSG00000056752	Dnah9
ENSMUSG00000057229	Dmac2
ENSMUSG00000057329	Bcl2
ENSMUSG00000057337	Chst3
ENSMUSG00000057446	Cts8
ENSMUSG00000057530	Ece1
ENSMUSG00000057606	Colq
ENSMUSG00000058407	Txndc9
ENSMUSG00000059022	Kcp
ENSMUSG00000059149	Mfsd4a
ENSMUSG00000059588	Calcrl
ENSMUSG00000059602	Syn3
ENSMUSG00000059883	Irak4
ENSMUSG00000059900	Tmem40
ENSMUSG00000060445	Sycp2
ENSMUSG00000060988	Galnt13
ENSMUSG00000061815	Rufy4
ENSMUSG00000061959	Ces1e
ENSMUSG00000062312	Erbb2
ENSMUSG00000062345	Serpinb2
ENSMUSG00000062687	Cks1brt
ENSMUSG00000062705	Tpbpb
ENSMUSG00000063019	Manbal
ENSMUSG00000063260	Syt10
ENSMUSG00000063297	Luzp2
ENSMUSG00000063450	Syne2
ENSMUSG00000063605	Ccdc102a
ENSMUSG00000063727	Tnfrsf11b
ENSMUSG00000063894	Zkscan8
ENSMUSG00000063975	Slco1a5
ENSMUSG00000064125	Prr36
ENSMUSG00000064210	Ano6
ENSMUSG00000064302	Clasp1
ENSMUSG00000064959	n-R5s41
ENSMUSG00000066440	Zfyve26
ENSMUSG00000066705	Fxyd6
ENSMUSG00000066842	Hmcn1
ENSMUSG00000067879	Vxn
ENSMUSG00000068008	Bpifb3
ENSMUSG00000068617	Efcab1
ENSMUSG00000068699	Flnc
ENSMUSG00000069495	Epc2
ENSMUSG00000069855	Slc47a2
ENSMUSG00000070280	Slc22a14
ENSMUSG00000071047	Ces1a
ENSMUSG00000071470	Ccnb1ip1
ENSMUSG00000071550	Cfap44
ENSMUSG00000072572	Slc39a2
ENSMUSG00000072663	Spef2
ENSMUSG00000073374	C030034I22Rik
ENSMUSG00000073627	C130036L24Rik
ENSMUSG00000074059	Fbxw18
ENSMUSG00000074060	Fbxw15
ENSMUSG00000074237	Gm10650
ENSMUSG00000074300	Smim31
ENSMUSG00000074508	Gm10706
ENSMUSG00000074604	Mgst2
ENSMUSG00000074652	Myh7b
ENSMUSG00000074653	Lrrc31
ENSMUSG00000074733	Zfp950
ENSMUSG00000074793	Hspa12b
ENSMUSG00000074874	Ctla2b
ENSMUSG00000075395	A630010A05Rik
ENSMUSG00000075591	Gm10874
ENSMUSG00000078612	Fyb2
ENSMUSG00000079017	Ifi27l2a
ENSMUSG00000079022	Col22a1
ENSMUSG00000079042	Apela
ENSMUSG00000079235	Ccdc13
ENSMUSG00000079414	Gm11110
ENSMUSG00000079477	Rab7
ENSMUSG00000079671	2610203C22Rik
ENSMUSG00000080935	Got2-ps1
ENSMUSG00000081013	Gm14497
ENSMUSG00000081069	Gm13928
ENSMUSG00000082848	Gm16066
ENSMUSG00000083012	Fam220a
ENSMUSG00000083819	Gm11977
ENSMUSG00000084146	Gm12104
ENSMUSG00000085687	Gm16153
ENSMUSG00000086189	Gm15462
ENSMUSG00000086284	Frmpd1os
ENSMUSG00000087374	Gm15457
ENSMUSG00000087623	Gm12404
ENSMUSG00000090016	Gm16578
ENSMUSG00000090500	Gm17057
ENSMUSG00000090602	Gm5611
ENSMUSG00000090841	Myl6
ENSMUSG00000091358	Speer5-ps1
ENSMUSG00000091686	4930471C04Rik
ENSMUSG00000091942	Gm17138
ENSMUSG00000093650	Gm20631
ENSMUSG00000094439	Gm21969
ENSMUSG00000094584	Ms4a18
ENSMUSG00000094814	Gm21973
ENSMUSG00000095870	Lce1k
ENSMUSG00000096988	A930029G22Rik
ENSMUSG00000097848	Gm807
ENSMUSG00000098855	Mir6923
ENSMUSG00000100389	Rbm6-ps2
ENSMUSG00000101901	Gm9230
ENSMUSG00000101934	Gm18304
ENSMUSG00000102805	Gm37240
ENSMUSG00000102887	Gm10857
ENSMUSG00000104841	Gm17743
ENSMUSG00000105466	Gm42998
ENSMUSG00000105872	Gm9515
ENSMUSG00000106988	Tsg101-ps
ENSMUSG00000109651	Gm45463
ENSMUSG00000109805	Gm45886
ENSMUSG00000110118	Gm5609
ENSMUSG00000110234	Gm45799
ENSMUSG00000110750	Gm48702
ENSMUSG00000111151	Gm5120
ENSMUSG00000111301	Gm30671
ENSMUSG00000111405	Gm2594
ENSMUSG00000111410	Gm49337
ENSMUSG00000112646	Gm5654
ENSMUSG00000112784	Gm34868
ENSMUSG00000112964	E430024I08Rik
ENSMUSG00000113029	Gm40578
ENSMUSG00000114167	Gm7002
ENSMUSG00000114432	Gm49391
ENSMUSG00000114473	Gm49398
ENSMUSG00000114487	Gm49393
ENSMUSG00000114635	Gm49392
ENSMUSG00000115022	Gm49387
ENSMUSG00000115067	Dpep2
ENSMUSG00000115261	Gm35769
ENSMUSG00000115460	Gm49127
ENSMUSG00000116324	Gm33696
ENSMUSG00000116880	Gm49634
ENSMUSG00000024952
ENSMUSG00000092329
ENSMUSG00000097410
ENSMUSG00000097454
ENSMUSG00000097560

### Sheet: PBSN1_outlier_cis
Genes with ASE overlapping Pbsn1 outliers
Manaus	NH/VT
ENSMUSG00000003228	ENSMUSG00000000631
ENSMUSG00000003518	ENSMUSG00000001119
ENSMUSG00000003617	ENSMUSG00000002222
ENSMUSG00000003662	ENSMUSG00000002997
ENSMUSG00000005268	ENSMUSG00000003948
ENSMUSG00000018398	ENSMUSG00000004085
ENSMUSG00000019179	ENSMUSG00000004098
ENSMUSG00000019763	ENSMUSG00000005087
ENSMUSG00000019984	ENSMUSG00000006599
ENSMUSG00000021033	ENSMUSG00000006800
ENSMUSG00000021061	ENSMUSG00000010755
ENSMUSG00000021281	ENSMUSG00000018661
ENSMUSG00000021338	ENSMUSG00000019235
ENSMUSG00000021900	ENSMUSG00000019989
ENSMUSG00000022105	ENSMUSG00000020553
ENSMUSG00000022197	ENSMUSG00000020570
ENSMUSG00000022629	ENSMUSG00000021136
ENSMUSG00000022672	ENSMUSG00000021196
ENSMUSG00000022817	ENSMUSG00000021223
ENSMUSG00000022843	ENSMUSG00000022272
ENSMUSG00000024164	ENSMUSG00000022672
ENSMUSG00000024924	ENSMUSG00000022827
ENSMUSG00000025232	ENSMUSG00000022962
ENSMUSG00000026074	ENSMUSG00000024378
ENSMUSG00000026131	ENSMUSG00000024423
ENSMUSG00000026509	ENSMUSG00000024781
ENSMUSG00000026615	ENSMUSG00000026024
ENSMUSG00000026640	ENSMUSG00000026042
ENSMUSG00000026718	ENSMUSG00000026043
ENSMUSG00000028458	ENSMUSG00000026074
ENSMUSG00000030982	ENSMUSG00000026193
ENSMUSG00000031967	ENSMUSG00000026566
ENSMUSG00000032047	ENSMUSG00000026718
ENSMUSG00000032279	ENSMUSG00000027365
ENSMUSG00000032498	ENSMUSG00000027709
ENSMUSG00000033991	ENSMUSG00000029185
ENSMUSG00000034771	ENSMUSG00000029571
ENSMUSG00000034850	ENSMUSG00000029650
ENSMUSG00000035722	ENSMUSG00000030213
ENSMUSG00000035954	ENSMUSG00000030826
ENSMUSG00000036292	ENSMUSG00000030978
ENSMUSG00000036898	ENSMUSG00000030982
ENSMUSG00000037139	ENSMUSG00000030987
ENSMUSG00000038740	ENSMUSG00000031583
ENSMUSG00000040520	ENSMUSG00000032035
ENSMUSG00000041684	ENSMUSG00000032279
ENSMUSG00000041781	ENSMUSG00000033526
ENSMUSG00000041957	ENSMUSG00000033577
ENSMUSG00000044224	ENSMUSG00000033845
ENSMUSG00000046230	ENSMUSG00000034118
ENSMUSG00000047881	ENSMUSG00000034245
ENSMUSG00000048612	ENSMUSG00000034459
ENSMUSG00000049313	ENSMUSG00000034485
ENSMUSG00000051177	ENSMUSG00000034707
ENSMUSG00000052062	ENSMUSG00000035202
ENSMUSG00000052934	ENSMUSG00000035258
ENSMUSG00000053329	ENSMUSG00000035673
ENSMUSG00000054065	ENSMUSG00000036402
ENSMUSG00000055917	ENSMUSG00000036611
ENSMUSG00000058407	ENSMUSG00000037300
ENSMUSG00000059883	ENSMUSG00000037795
ENSMUSG00000063019	ENSMUSG00000039096
ENSMUSG00000063894	ENSMUSG00000039270
ENSMUSG00000074733	ENSMUSG00000039765
ENSMUSG00000079017	ENSMUSG00000039782
ENSMUSG00000085687	ENSMUSG00000039976
	ENSMUSG00000040272
	ENSMUSG00000041058
	ENSMUSG00000042229
	ENSMUSG00000042284
	ENSMUSG00000042426
	ENSMUSG00000042628
	ENSMUSG00000043241
	ENSMUSG00000044197
	ENSMUSG00000044252
	ENSMUSG00000046230
	ENSMUSG00000046985
	ENSMUSG00000049411
	ENSMUSG00000050855
	ENSMUSG00000051934
	ENSMUSG00000051950
	ENSMUSG00000052392
	ENSMUSG00000052914
	ENSMUSG00000060675
	ENSMUSG00000060992
	ENSMUSG00000062234
	ENSMUSG00000069833
	ENSMUSG00000071176
	ENSMUSG00000074264
	ENSMUSG00000075595

### Sheet: Enrichments_NH
Phenotype Enrichments, outlier genes with ASE in cold (NH/VT)
Phenotype Name	Phenotype ID	% of genes with the term in "QueryGeneSet"	% of genes with the term in "Background"	Fisher's Exact Test P-value	BH FDR corrected P-value
abnormal postnatal growth/weight/body size	MP:0002089	48.94% (23/47)	21.44% (315/1469)	3.97002e-05	0.002
abnormal body size	MP:0003956	44.68% (21/47)	19.06% (280/1469)	7.53616e-05	0.01
decreased susceptibility to diet-induced obesity	MP:0005659	12.77% (6/47)	1.43% (21/1469)	0.000116079	0.006
increased energy expenditure	MP:0004889	12.77% (6/47)	1.63% (24/1469)	0.000216948	0.015
abnormal professional antigen presenting cell morphology	MP:0008195	19.15% (9/47)	4.29% (63/1469)	0.000236197	0.02
abnormal susceptibility to weight gain	MP:0011117	14.89% (7/47)	2.45% (36/1469)	0.000241115	0.015
decreased susceptibility to weight gain	MP:0010182	12.77% (6/47)	1.7% (25/1469)	0.000262748	0.012
decreased body size	MP:0001265	38.3% (18/47)	16.13% (237/1469)	0.000285552	0.02
growth/size/body region phenotype	MP:0005378	59.57% (28/47)	33.83% (497/1469)	0.000337524	0.009
abnormal body weight	MP:0001259	36.17% (17/47)	15.38% (226/1469)	0.000512952	0.024
white spotting	MP:0002938	6.38% (3/47)	0.2% (3/1469)	0.00052379	0.017
lung inflammation	MP:0001861	8.51% (4/47)	0.75% (11/1469)	0.000862739	0.02
abnormal macrophage morphology	MP:0002446	14.89% (7/47)	3.27% (48/1469)	0.00114352	0.025
decreased body weight	MP:0001262	29.79% (14/47)	12.25% (180/1469)	0.00141948	0.025
decreased total tissue mass	MP:0012322	29.79% (14/47)	12.25% (180/1469)	0.00141948	0.029
respiratory system inflammation	MP:0002405	8.51% (4/47)	0.88% (13/1469)	0.00143695	0.025
skeleton phenotype	MP:0005390	27.66% (13/47)	12.53% (184/1469)	0.00498735	0.043
mortality/aging	MP:0010768	59.57% (28/47)	39.75% (584/1469)	0.00540596	0.043
Phenotype Enrichments, outlier genes with ASE in warm (NH/VT)
Phenotype Name	Phenotype ID	% of genes with the term in "QueryGeneSet"	% of genes with the term in "Background"	Fisher's Exact Test P-value	BH FDR corrected P-value
abnormal postnatal growth/weight/body size	MP:0002089	47.17% (25/53)	22.58% (320/1417)	0.000100369	0.005
abnormal body size	MP:0003956	43.4% (23/53)	20.11% (285/1417)	0.000144518	0.02
growth/size/body region phenotype	MP:0005378	60.38% (32/53)	34.72% (492/1417)	0.000163571	0.004
decreased body size	MP:0001265	37.74% (20/53)	16.58% (235/1417)	0.000254594	0.042
abnormal body weight	MP:0001259	35.85% (19/53)	16.02% (227/1417)	0.000483792	0.042
decreased total tissue mass	MP:0012322	30.19% (16/53)	12.42% (176/1417)	0.000685995	0.042
decreased body weight	MP:0001262	30.19% (16/53)	12.42% (176/1417)	0.000685995	0.118
abnormal body composition	MP:0005451	35.85% (19/53)	16.87% (239/1417)	0.000905962	0.024
abnormal total tissue mass	MP:0012321	32.08% (17/53)	14.54% (206/1417)	0.00127317	0.068
decreased susceptibility to diet-induced obesity	MP:0005659	9.43% (5/53)	1.55% (22/1417)	0.00222158	0.134
abnormal digestive system morphology	MP:0000462	16.98% (9/53)	5.29% (75/1417)	0.00235536	0.035
cellular phenotype	MP:0005384	43.4% (23/53)	25.41% (360/1417)	0.00395741	0.034
decreased susceptibility to weight gain	MP:0010182	9.43% (5/53)	1.83% (26/1417)	0.00418886	0.143
abnormal skin adnexa morphology	MP:0010678	18.87% (10/53)	6.99% (99/1417)	0.00428591	0.042
abnormal respiratory system physiology	MP:0002133	15.09% (8/53)	4.73% (67/1417)	0.00433614	0.042
hematopoietic system phenotype	MP:0005397	39.62% (21/53)	22.44% (318/1417)	0.00444023	0.034
